# A Codon Constrained Method for Both Eliminating and Creating Intragenic Bacterial Promoters

**DOI:** 10.1101/2021.08.04.454459

**Authors:** Dominic Y. Logel, Ellina Trofimova, Paul R. Jaschke

## Abstract

Future applications of synthetic biology will require refactored genetic sequences devoid of internal regulatory elements within coding sequences. These regulatory elements include cryptic and intragenic promoters which may constitute up to a third of predicted *Escherichia coli* promoters. Promoter activity is dependent on the structural interaction of core bases with a σ factor. Rational engineering can be used to alter key promoter element nucleotides interacting with σ factors and eliminate downstream transcriptional activity. In this paper, we present <u>CO</u>don <u>R</u>estrained <u>P</u>romoter <u>S</u>il<u>E</u>ncing (CORPSE), a system for removing intragenic promoters. CORPSE exploits the DNA-σ factor structural relationship to disrupt σ^70^ promoters embedded within gene coding sequences, with a minimum of synonymous codon changes. Additionally, we present an inverted CORPSE system, iCORPSE, which can create highly active promoters within a gene sequence while not perturbing the function of the modified gene.
