## Supplementary File S1 for "A Codon Constrained Method for Both Eliminating and Creating Intragenic Bacterial Promoters"

### Sheet: Minus 35 Element
Nucleotide Frequence at Position
	A	C	G	T
–36	0.579111	0.455016	0.306101	2.65977
–35	0.128232	0.041365	0.215098	3.61531
–34	0.628749	0.657704	2.18821	0.525336
–33	1.71665	1.09617	0.5212	0.665977
–32	1.15408	1.52637	0.417787	0.901758
–31	1.5636	0.488108	0.744571	1.20372
Position Specific Scoring Matrix
	A	C	G	T
–36	-0.788089	-1.13601	-1.70792	1.4113
–35	-2.96318	-4.59544	-2.21693	1.85412
–34	-0.669445	-0.604489	1.12975	-0.928687
–33	0.779595	0.132476	-0.940092	-0.586455
–32	0.206749	0.610105	-1.25916	-0.149188
–31	0.64487	-1.03473	-0.425519	0.267503
Manual CORPSE Analysis
Nucleotide position		Nucleotide Identity		CORPSE Score
–36		T		1.4113
–35		T		1.85412
–34		G		1.12975
–33		A		0.779595
–32		C		0.610105
–31		A		0.64487
Cumulative Log Score				6.42974

### Sheet: Minus 10 Element
Nucleotide Frequence at Position
	A	C	G	T
–12	0.29927	0.390511	0.218978	3.09124
–11	3.54015	0.0583942	0.0656934	0.335766
–10	0.963504	0.591241	0.645985	1.79927
–9	1.88686	0.631387	0.551095	0.930657
–8	1.9781	0.872263	0.514599	0.635036
–7	0.390511	0.218978	0.182482	3.20803
Position Specific Scoring Matrix
	A	C	G	T
–12	-1.74048	-1.35657	-2.19114	1.62819
–11	1.82381	-4.09803	-3.92811	-1.57447
–10	-0.053638	-0.758182	-0.630427	0.847412
–9	0.915988	-0.663404	-0.859627	-0.103679
–8	0.984117	-0.197165	-0.958481	-0.655089
–7	-1.35657	-2.19114	-2.45418	1.68169
Manual CORPSE Analysis
Nucleotide position		Nucleotide Identity		CORPSE Score
–12		T		1.62819
–11		A		1.82381
–10		T		0.847412
–9		A		0.915988
–8		A		0.984117
–7		T		1.68169
Cumulative Log Score				7.8812
